# The EGY1-SGR1 module controls chloroplast development and senescence by modulating photosynthetic functions

**DOI:** 10.1101/2025.11.10.687641

**Authors:** Alexey Shapiguzov, Andrea Trotta, Ilaria Mancini, Umama Hani, Nasrin Sultana, Triin Vahisalu, Cezary Waszczak, Eva-Mari Aro, Mikael Brosché

**Affiliations:** Organismal and Evolutionary Biology Research Program, Faculty of Biological and Environmental Sciences, Viikki Plant Science Centre, University of Helsinki, 00014 Helsinki, Finland; Natural Resources Institute Finland (Luke), Production Systems, 21500 Piikkiö, Finland; Molecular Plant Biology, Department of Life Technologies, University of Turku, Turku, Finland

## Abstract

The chloroplast plays essential roles not only in production of biochemical energy and metabolism, but also in plant development, including senescence. We describe a mutant with an unusual progression of senescence and identify it as an allele of *ethylene-dependent gravitropism-deficient and yellow-green 1* (*egy1-5*). *EGY1* encodes a chloroplast-localized metalloprotease that regulates chlorophyll metabolism. The single *egy1-5* mutant exhibits defects in various aspects of chloroplast function, including abnormal accumulation of photosynthetic complexes, defects in photosynthetic electron transfer chain and altered responses to the chemicals methyl viologen and lincomycin. Additionally, *egy1* lacks guard cell chloroplasts. We performed a suppressor mutant screen in the *egy1* background to identify new regulators of senescence and chloroplast development. We found two suppressors that restored green leaves and mapping revealed that both suppressors had mutations in *STAY-GREEN 1 (SGR1)*. *SGR1* encodes the Mg^2+^ dechelatase enzyme, which catalyses the first step in chlorophyll breakdown. Several defects in the *egy1* mutant were either fully or partially suppressed in *egy1 sgr1*. This enabled the function of EGY1 to be isolated, independent of the pleiotropic effects of chlorophyll degradation. Our findings suggest that chlorophyll homeostasis regulates the overall development and function of the chloroplast as well as plant senescence.

**Highlight:** Identifying new mutants with defects in chlorophyll metabolism and chloroplast development shows that proper chlorophyll homeostasis is necessary for maintaining functional chloroplasts.
