## Supplemental Table 1 for "The EGY1-SGR1 module controls chloroplast development and senescence by modulating photosynthetic functions"

### Sheet: Proteins
Protein FDR Confidence: Combined	Accession	Description	Coverage [%]	# Peptides	# PSMs	# Unique Peptides	MW [kDa]	Score Mascot: Col-0	Score Mascot: egy1-5	Score Mascot: egy1-5 sgr1-3	# PSMs (by Search Engine): Col-0	# PSMs (by Search Engine): egy1-5	# PSMs (by Search Engine): egy1-5 sgr1-3	# Peptides (by Search Engine): Col-0	# Peptides (by Search Engine): egy1-5	# Peptides (by Search Engine): egy1-5 sgr1-3	Found in Sample: Col-0	Found in Sample: egy1-5	Found in Sample: egy1-5 sgr1-3
High	AT1G29910.1	chlorophyll A/B binding protein 3	91	15	391	1	28.2	4656	3329	3946	147	119	125	14	14	14	High	High	High
High	AT1G29930.1	chlorophyll A/B binding protein 1	90	15	391	1	28.2	4647	3311	3958	147	119	125	14	14	14	High	High	High
High	AT2G34420.1	photosystem II light harvesting complex gene B1B2	77	14	381	1	28	4400	3210	3496	146	117	118	13	14	14	High	High	High
High	AT4G33010.1	glycine decarboxylase P-protein 1	63	59	336	31	112.9	2554	4863	4211	76	141	119	41	52	54	High	High	High
High	AT3G27690.1	photosystem II light harvesting complex gene 2.3	55	12	321	7	28.8	3192	2038	2406	127	103	91	10	9	12	High	High	High
High	AT2G34430.1	light-harvesting chlorophyll-protein complex II subunit B1	70	14	287	4	28.2	3174	2143	2737	111	85	91	14	14	14	High	High	High
High	AT2G21330.1	fructose-bisphosphate aldolase 1	66	30	234	15	42.9	2451	3357	3233	54	95	85	23	27	29	High	High	High
High	AT2G26080.1	glycine decarboxylase P-protein 2	46	41	211	13	113.7	1535	2860	2274	51	91	69	31	38	36	High	High	High
High	AT1G56500.1	haloacid dehalogenase-like hydrolase family protein	55	58	190	58	114.3	2008	2131	1961	60	66	64	45	49	50	High	High	High
High	AT4G38970.1	fructose-bisphosphate aldolase 2	58	30	189	15	43	2108	2778	2750	47	76	66	26	28	29	High	High	High
High	AT3G46780.1	plastid transcriptionally active 16	69	43	159	43	54.3	1351	2312	2210	36	64	59	30	39	37	High	High	High
High	AT1G48030.1	mitochondrial lipoamide dehydrogenase 1	71	37	154	21	54	1231	2170	1912	33	65	56	27	35	33	High	High	High
High	AT5G42270.1	FtsH extracellular protease family	48	33	131	9	75.2	1577	1919	1777	39	47	45	27	30	30	High	High	High
High	AT5G50920.1	CLPC homologue 1	54	50	131	25	103.4	767	1756	1611	26	57	48	23	45	37	High	High	High
High	AT3G17240.1	lipoamide dehydrogenase 2	70	34	121	18	54	734	1448	1394	25	51	45	22	30	30	High	High	High
High	AT5G25980.2	glucoside glucohydrolase 2	50	26	117	25	62.7	1499	1402	1113	42	39	36	25	23	23	High	High	High
High	AT5G42650.1	allene oxide synthase	63	35	114	35	58.2	1154	1384	1420	34	37	43	25	26	32	High	High	High
High	AT1G03160.1	FZO-like	62	45	110	45	100.7	806	1266	1430	26	41	43	26	37	38	High	High	High
High	AT1G06950.1	translocon at the inner envelope membrane of chloroplasts 110	44	42	108	42	112.1	829	1953	1444	21	46	41	19	35	35	High	High	High
High	AT2G18960.1	H(+)-ATPase 1	46	40	107	12	104.2	836	1149	1236	30	38	39	25	31	30	High	High	High
High	AT3G45140.1	lipoxygenase 2	52	38	105	37	102	1010	1640	828	29	51	25	21	37	21	High	High	High
High	AT1G74470.1	Pyridine nucleotide-disulphide oxidoreductase family protein	61	30	102	30	51.8	891	1464	1132	24	42	36	22	27	26	High	High	High
High	AT1G50250.1	FTSH protease 1	39	27	100	3	76.7	1158	1383	1266	30	36	34	21	23	24	High	High	High
High	ATCG00480.1	ATP synthase subunit beta	62	27	100	26	53.9	1431	1719	1068	33	40	27	22	27	19	High	High	High
High	AT5G23060.1	calcium sensing receptor	56	22	92	22	41.3	1264	1510	1520	28	31	33	18	19	21	High	High	High
High	AT2G30950.1	FtsH extracellular protease family	46	29	90	14	74.1	951	1241	1172	27	33	30	24	24	25	High	High	High
High	AT4G30190.1	H(+)-ATPase 2	37	33	89	5	104.3	643	966	1037	24	32	33	21	27	27	High	High	High
High	AT5G54270.1	light-harvesting chlorophyll B-binding protein 3	69	13	85	12	28.7	1116	366	982	39	18	28	11	6	11	High	High	High
High	AT4G01050.1	thylakoid rhodanese-like	27	17	77	17	49.4	724	850	855	23	26	28	17	16	17	High	High	High
High	ATCG00120.1	ATP synthase subunit alpha	44	23	76	23	55.3	900	1054	871	23	28	25	18	22	21	High	High	High
High	AT4G01800.1	Albino or Glassy Yellow 1	36	31	74	31	115.1	429	1174	565	17	36	21	16	29	19	High	High	High
High	AT3G48870.1	Clp ATPase	29	26	74	1	105.7	478	1035	1003	13	32	29	11	25	22	Not Found	High	High
High	AT5G66190.1	ferredoxin-NADP(+)-oxidoreductase 1	54	21	72	17	40.3	594	838	947	17	25	30	13	17	19	High	High	High
High	AT1G59900.1	pyruvate dehydrogenase complex E1 alpha subunit	61	24	72	16	43	280	991	646	12	35	25	8	23	13	High	High	High
High	AT4G10340.1	light harvesting complex of photosystem II 5	62	18	69	18	30.1	956	869	667	28	25	16	18	16	13	High	High	High
High	AT3G08580.1	ADP/ATP carrier 1	44	18	66	18	41.4	561	702	751	16	26	24	10	15	14	High	High	High
High	AT3G08940.2	light harvesting complex photosystem II	50	17	66	10	31.2	723	687	580	23	24	19	16	16	14	High	High	High
High	ATCG00680.1	photosystem II reaction center protein B	32	17	65	17	56	644	644	767	17	24	24	13	15	15	High	High	High
High	AT1G20020.1	ferredoxin-NADP(+)-oxidoreductase 2	43	17	64	13	41.1	606	826	691	17	24	23	11	17	14	High	High	High
High	AT3G50820.1	photosystem II subunit O-2	60	17	64	7	35	913	866	1056	22	19	23	17	14	16	High	High	High
High	AT5G66570.1	PS II oxygen-evolving complex 1	48	16	62	6	35.1	777	805	844	21	19	22	16	14	15	High	High	High
High	ATCG00540.1	photosynthetic electron transfer A	50	15	62	15	35.3	739	578	512	22	20	20	15	13	15	High	High	High
High	AT5G01530.1	light harvesting complex photosystem II	42	13	61	6	31.1	904	753	626	24	21	16	13	12	11	High	High	High
High	AT4G24190.1	Chaperone protein htpG family protein	34	24	58	22	94.1	317	981	733	9	26	23	9	20	21	High	High	High
High	AT4G35250.1	NAD(P)-binding Rossmann-fold superfamily protein	39	15	56	15	43.7	587	624	782	16	18	22	14	14	14	High	High	High
High	AT5G62670.1	H(+)-ATPase 11	23	21	56	9	105.1	331	606	628	13	21	22	10	16	18	High	High	High
High	AT2G39730.1	rubisco activase	41	19	54	19	51.9	538	964	874	11	23	20	10	18	16	High	High	High
High	AT1G24180.1	Thiamin diphosphate-binding fold (THDP-binding) superfamily protein	48	19	53	11	43.3	178	652	504	8	25	20	5	17	12	High	High	High
High	ATCG00020.1	photosystem II reaction center protein A	33	11	53	11	38.9	675	693	535	18	20	15	10	10	8	High	High	High
High	AT2G20420.1	ATP citrate lyase (ACL) family protein	50	23	51	23	45.3	165	480	656	7	20	24	6	17	20	High	High	High
High	AT5G17920.1	Cobalamin-independent synthase family protein	29	18	49	8	84.3	277	544	580	10	19	20	8	16	17	High	High	High
High	AT5G26000.1	thioglucoside glucohydrolase 1	36	16	49	15	61.1	604	584	336	16	21	12	12	15	11	High	High	High
High	AT1G06430.1	FTSH protease 8	28	18	49	3	73.2	453	721	498	14	19	16	13	15	15	High	High	High
High	AT3G59780.1	Rhodanese/Cell cycle control phosphatase superfamily protein	37	22	48	22	73.9	323	509	911	11	13	24	11	13	22	High	High	High
High	AT1G06530.1	Tropomyosin-related	54	19	48	19	36.1	544	662	629	12	16	20	10	14	16	High	High	High
High	AT5G62530.1	aldehyde dehydrogenase 12A1	44	24	47	24	61.7		665	653		22	25		19	22	Not Found	High	High
High	AT3G56940.1	dicarboxylate diiron protein, putative (Crd1)	53	22	46	22	47.6	218	736	637	7	20	19	6	17	16	High	High	High
High	AT5G50850.1	Transketolase family protein	36	11	45	11	39.2	574	808	694	12	20	13	9	11	10	High	High	High
High	AT4G09010.1	ascorbate peroxidase 4	47	16	45	16	37.9	449	644	365	14	18	13	13	15	11	High	High	High
High	AT3G10370.1	FAD-dependent oxidoreductase family protein	25	15	43	15	68.4	233	575	409	8	20	15	7	15	12	High	High	High
High	AT1G15820.1	light harvesting complex photosystem II subunit 6	31	10	42	10	27.5	508	490	285	16	15	11	10	10	8	High	High	High
High	ATCG00280.1	photosystem II reaction center protein C	32	13	42	13	51.8	556	479	323	17	15	10	13	12	9	High	High	High
High	AT1G44575.1	Chlorophyll A-B binding family protein	27	8	41	8	28	706	578	753	12	14	15	7	8	8	High	High	High
High	AT1G79600.1	Protein kinase superfamily protein	28	18	39	18	79	414	455	478	12	15	12	11	14	12	High	High	High
High	AT5G09660.1	peroxisomal NAD-malate dehydrogenase 2	42	13	37	13	37.3	349	623	456	8	18	11	7	13	10	High	High	High
High	AT3G14415.1	Aldolase-type TIM barrel family protein	40	13	37	2	40.3	275	438	336	10	14	13	8	12	10	Medium	High	High
High	AT1G07920.1	GTP binding Elongation factor Tu family protein	30	12	36	12	49.5	232	345	364	7	14	15	6	10	10	High	High	High
High	AT3G14420.1	Aldolase-type TIM barrel family protein	43	15	36	4	40.3	268	437	339	9	15	12	7	13	9	Not Found	High	High
High	AT4G09650.1	ATP synthase delta-subunit gene	44	10	36	10	25.7	402	425	424	12	12	12	9	9	9	High	High	High
High	ATCG00270.1	photosystem II reaction center protein D	27	7	35	7	39.5	663	736	345	13	14	8	6	7	6	High	High	High
High	AT2G01140.1	Aldolase superfamily protein	34	13	35	10	42.3	385	473	445	11	12	12	10	12	11	High	High	High
High	AT4G01690.1	Flavin containing amine oxidoreductase family	33	15	34	15	57.7	308	576	459	6	16	12	5	14	11	High	High	High
High	AT1G13440.1	glyceraldehyde-3-phosphate dehydrogenase C2	49	14	34	14	36.9	342	332	598	9	11	14	9	9	11	High	High	High
High	AT5G14040.1	phosphate transporter 3;1	35	12	34	12	40.1	213	471	282	9	15	10	9	12	9	High	High	High
High	AT1G03630.1	protochlorophyllide oxidoreductase C	27	11	34	7	43.9	274	600	306	9	16	9	8	11	7	High	High	High
High	AT2G45960.3	plasma membrane intrinsic protein 1B	27	7	33	3	32.4	370	459	487	9	12	12	6	7	7	High	High	High
High	AT4G34240.1	aldehyde dehydrogenase 3I1	29	14	33	14	60.1	213	362	321	10	12	11	10	12	10	High	High	High
High	ATCG00130.1	ATPase, F0 complex, subunit B/B', bacterial/chloroplast	42	10	32	10	21	387	350	269	11	11	10	7	8	8	High	High	High
High	AT5G66760.1	succinate dehydrogenase 1-1	26	14	32	14	69.6	235	526	368	5	15	12	5	13	10	High	High	High
High	AT3G54890.1	photosystem I light harvesting complex gene 1	20	7	30	7	26	345	285	191	11	10	9	6	5	7	High	High	High
High	AT4G37930.1	serine transhydroxymethyltransferase 1	29	12	30	12	57.4	187	460	262	7	13	10	7	10	7	High	High	High
High	AT3G61430.1	plasma membrane intrinsic protein 1A	28	7	29	2	30.7	304	434	437	8	10	11	5	6	7	High	High	High
High	AT1G77490.1	thylakoidal ascorbate peroxidase	36	12	29	12	46.1	182	390	284	5	14	10	4	11	8	High	High	High
High	AT4G22890.1	PGR5-LIKE A	37	9	29	9	35.7	388	472	508	9	10	10	5	6	8	High	High	High
High	AT3G47470.1	light-harvesting chlorophyll-protein complex I subunit A4	36	7	29	7	27.7	313	436	290	7	12	10	5	7	6	High	High	High
High	AT3G03780.1	methionine synthase 2	18	11	29	1	84.5	134	283	314	6	10	13	5	8	11	Not Found	Not Found	High
High	AT3G19490.1	sodium:hydrogen antiporter 1	7	8	29	8	61.3	178	243	214	9	9	11	7	8	8	High	High	High
High	AT4G35000.1	ascorbate peroxidase 3	39	12	28	12	31.6	171	547	259	4	17	7	4	12	7	High	High	High
High	AT1G31330.1	photosystem I subunit F	43	9	28	9	24.2	258	347	292	8	10	10	7	9	8	High	High	High
High	AT1G34000.1	one-helix protein 2	45	8	26	8	18.7	275	274	192	9	9	8	8	7	8	High	High	High
High	AT5G08300.1	Succinyl-CoA ligase, alpha subunit	35	10	25	10	36.1	90	419	314	2	13	10	2	10	6	High	High	High
High	AT1G42970.1	glyceraldehyde-3-phosphate dehydrogenase B subunit	21	8	25	5	47.6	218	372	276	6	10	9	6	8	7	High	High	High
High	AT3G53420.1	plasma membrane intrinsic protein 2A	18	6	24	5	30.5	248	185	285	8	7	9	6	5	6	High	High	High
High	AT3G26650.1	glyceraldehyde 3-phosphate dehydrogenase A subunit	34	11	24	8	42.5	201	383	366	5	9	10	5	8	9	High	High	High
High	AT5G17170.1	rubredoxin family protein	46	10	24	10	28.4	297	295	250	8	7	9	7	6	8	High	High	High
High	AT2G22170.1	Lipase/lipooxygenase, PLAT/LH2 family protein	40	6	24	5	20.1	441	374	402	8	8	8	6	4	4	High	High	High
High	AT5G12860.1	dicarboxylate transporter 1	12	6	24	6	59.2	219	321	317	6	9	9	5	6	6	High	High	High
High	AT4G17600.1	Chlorophyll A-B binding family protein	32	9	23	8	29.4	172	270	227	7	8	8	6	6	7	High	High	High
High	AT4G04640.1	ATPase, F1 complex, gamma subunit protein	30	9	23	9	40.9	439	383	123	10	8	5	9	7	5	High	High	High
High	AT3G63410.1	S-adenosyl-L-methionine-dependent methyltransferases superfamily protein	31	10	23	10	37.9	240	424	272	5	11	7	5	10	6	High	High	High
High	AT3G01500.2	carbonic anhydrase 1	36	10	22	4	37.4	166	345	260	4	11	7	3	10	6	High	High	High
High	AT3G01280.1	voltage dependent anion channel 1	38	8	22	6	29.4	113	461	116	4	12	6	4	8	5	High	High	High
High	AT4G34450.1	coatomer gamma-2 subunit, putative / gamma-2 coat protein, putative / gamma-2 COP, putative	20	13	22	13	98.4	70	190	362	1	11	10	1	11	10	High	High	High
High	AT3G14110.3	Tetratricopeptide repeat (TPR)-like superfamily protein	27	9	22	9	34.7	123	239	220	4	9	9	4	8	8	High	High	High
High	AT5G09590.1	mitochondrial HSO70 2	22	14	21	11	72.9	54	387	256	3	11	7	3	11	7	High	High	High
High	AT1G68830.1	STT7 homolog STN7	24	12	21	12	63.2		363	186		12	9		11	8	Not Found	High	High
High	AT3G47860.1	chloroplastic lipocalin	21	7	21	7	39.1	285	172	229	7	7	7	6	6	7	High	High	High
High	AT5G46110.4	Glucose-6-phosphate/phosphate translocator-related	14	6	21	6	45.2	237	279	174	7	9	5	5	6	4	High	High	High
High	AT1G53210.1	sodium/calcium exchanger family protein / calcium-binding EF hand family protein	18	9	21	9	63.4	196	275	391	4	6	11	4	6	9	High	High	High
High	AT4G29130.1	hexokinase 1	29	10	20	7	53.7	159	214	337	5	7	8	5	7	8	High	High	High
High	AT5G64290.1	dicarboxylate transport 2.1	12	6	20	5	60	225	191	193	6	7	7	5	6	5	High	High	High
High	AT3G26070.1	Plastid-lipid associated protein PAP / fibrillin family protein	37	9	20	9	27.1	296	346	72	7	10	3	7	9	3	High	High	High
High	AT2G28800.1	63 kDa inner membrane family protein	11	5	19	5	50.2	117	235	251	3	8	8	3	5	5	High	High	High
High	AT1G61520.1	photosystem I light harvesting complex gene 3	25	5	19	5	29.2	259	263	155	7	8	4	4	5	3	High	High	High
High	AT1G01620.1	plasma membrane intrinsic protein 1C	22	5	19	2	30.6	219	198	216	6	6	7	4	4	5	High	High	High
High	AT4G00430.1	plasma membrane intrinsic protein 1;4	22	5	19	2	30.7	222	232	227	6	6	7	4	4	5	High	High	High
High	AT4G27440.1	protochlorophyllide oxidoreductase B	20	8	18	4	43.3	124	155	191	4	9	5	4	8	5	High	High	High
High	AT5G13630.1	magnesium-chelatase subunit chlH, chloroplast, putative / Mg-protoporphyrin IX chelatase, putative (CHLH)	10	12	18	12	153.5		453	121		13	5		11	5	Not Found	High	High
High	AT5G02500.1	heat shock cognate protein 70-1	15	10	18	7	71.3	174	186	231	4	5	9	4	5	9	High	High	High
High	AT5G15450.1	casein lytic proteinase B3	16	12	18	12	108.9	81	291	246	2	7	9	2	7	9	High	High	High
High	AT5G26570.1	catalytics;carbohydrate kinases;phosphoglucan, water dikinases	11	10	18	10	131.2	81	232	206	2	9	7	2	9	7	High	High	High
High	AT3G18890.1	NAD(P)-binding Rossmann-fold superfamily protein	15	8	17	8	68.3	118	177	285	6	4	7	5	4	6	High	High	High
High	AT4G39730.1	Lipase/lipooxygenase, PLAT/LH2 family protein	27	4	17	3	20.1	222	291	247	5	7	5	4	4	3	High	High	High
High	AT3G47520.1	malate dehydrogenase	42	12	17	12	42.4		232	372		6	11		6	11	Not Found	High	High
High	ATCG00830.1	ribosomal protein L2	38	8	17	8	29.8	223	307	237	6	6	5	6	6	5	High	High	High
High	AT2G45740.1	peroxin 11D	33	6	17	5	25.9	138	236	148	5	7	5	4	5	4	High	High	High
High	AT1G14345.1	NAD(P)-linked oxidoreductase superfamily protein	25	6	17	6	21.2	154	245	206	5	7	5	4	6	4	High	High	High
High	AT4G01310.1	Ribosomal L5P family protein	27	7	16	7	28.3	79	261	133	2	10	4	2	7	3	High	High	High
High	AT4G31390.1	Protein kinase superfamily protein	15	9	16	9	76.7	53	198	166	1	9	6	1	8	4	High	High	High
High	AT1G71500.1	Rieske (2Fe-2S) domain-containing protein	32	7	16	7	31.7	244	291	279	5	6	5	5	6	5	High	High	High
High	AT4G35100.1	plasma membrane intrinsic protein 3	29	6	16	6	29.7	177	265	252	3	6	7	3	4	5	High	High	High
High	AT4G24090.1	unknown protein; FUNCTIONS IN: molecular_function unknown; INVOLVED IN: biological_process unknown; LOCATED IN: chloroplast; EXPRESSED IN: 23 plant structures; EXPRESSED DURING: 13 growth stages; Has 144 Blast hits to 142 proteins in 73 species: Archae - 3; Bacteria - 62; Metazoa - 7; Fungi - 13; Plants - 44; Viruses - 0; Other Eukaryotes - 15 (source: NCBI BLink).	27	7	16	7	33.6	190	252	149	5	6	5	4	6	5	High	High	High
High	AT3G23400.1	Plastid-lipid associated protein PAP / fibrillin family protein	34	7	16	7	30.4	202	270	148	5	7	4	5	7	4	High	High	High
High	AT3G27830.1	ribosomal protein L12-A	31	6	15	6	20.1	149	237	184	3	6	6	3	6	6	High	High	High
High	AT5G28540.1	heat shock protein 70 (Hsp 70) family protein	11	8	15	5	73.6	153	224	108	4	8	3	4	7	3	High	High	Medium
High	AT5G67030.1	zeaxanthin epoxidase (ZEP) (ABA1)	15	10	15	10	73.8	41	171	108	2	9	4	2	9	4	High	High	High
High	AT5G58270.1	ABC transporter of the mitochondrion 3	19	10	15	10	80.4	24	247	151	1	8	6	1	7	6	Medium	High	High
High	ATMG00160.1	cytochrome oxidase 2	12	4	15	4	29.4	128	144	151	5	5	5	4	4	4	High	High	High
High	AT1G65540.1	LETM1-like protein	15	9	15	9	83.5	79	309	224	2	8	5	2	8	5	High	High	High
High	AT4G32260.1	ATPase, F0 complex, subunit B/B', bacterial/chloroplast	20	4	15	4	23.9	274	197	144	6	5	4	4	4	3	High	High	High
High	ATCG00720.1	photosynthetic electron transfer B	23	4	15	4	24.1	160	143	186	5	5	5	4	4	4	High	High	High
High	AT3G07770.1	HEAT SHOCK PROTEIN 89.1	19	10	14	8	90.5		229	223		7	7		6	7	Not Found	High	High
High	AT1G54780.1	thylakoid lumen 18.3 kDa protein	20	7	14	7	31.1	159	225	109	4	7	3	4	6	3	High	High	High
High	AT5G23120.1	photosystem II stability/assembly factor, chloroplast (HCF136)	21	8	14	8	44.1	46	152	166	3	5	6	3	5	6	High	High	High
High	AT5G15090.1	voltage dependent anion channel 3	48	8	14	6	29.2	52	381	65	2	9	3	2	8	3	High	High	High
High	AT4G03280.1	photosynthetic electron transfer C	29	5	14	5	24.4	258	290	154	4	6	4	4	5	4	High	High	High
High	AT2G30970.1	aspartate aminotransferase 1	25	8	14	8	47.7		175	182		5	9		5	7	Not Found	High	High
High	AT2G40100.1	light harvesting complex photosystem II	32	7	14	5	30.2	123	192	64	3	7	4	2	5	3	Not Found	High	High
High	AT1G07320.1	ribosomal protein L4	20	8	14	8	30.5	46	144	79	3	7	4	3	7	4	High	High	High
High	AT5G14740.1	carbonic anhydrase 2	27	7	13	1	36.6	220	176	110	3	7	3	2	6	2	High	Not Found	Not Found
High	AT2G37170.1	plasma membrane intrinsic protein 2	18	5	13	4	30.4	83	81	187	3	3	7	3	3	5	High	High	High
High	AT4G15560.1	Deoxyxylulose-5-phosphate synthase	9	7	13	7	76.8		265	117		9	4		7	3	Not Found	High	High
High	AT3G01060.1	unknown protein; Has 640 Blast hits to 638 proteins in 201 species: Archae - 0; Bacteria - 293; Metazoa - 0; Fungi - 71; Plants - 72; Viruses - 0; Other Eukaryotes - 204 (source: NCBI BLink).	22	8	13	8	51	52	76	231	2	4	7	2	4	7	High	High	High
High	AT3G24190.1	Protein kinase superfamily protein	7	5	13	5	87.4	67	171	132	4	5	4	3	5	4	High	High	High
High	AT1G07670.1	endomembrane-type CA-ATPase 4	7	7	12	7	116.1	39	182	138	1	6	5	1	5	5	Medium	High	High
High	AT5G30510.1	ribosomal protein S1	19	7	12	7	45.1	122	250	185	2	6	4	2	6	4	High	High	High
Low	AT1G68845.1	unknown protein; Has 2 Blast hits to 2 proteins in 1 species: Archae - 0; Bacteria - 0; Metazoa - 0; Fungi - 0; Plants - 2; Viruses - 0; Other Eukaryotes - 0 (source: NCBI BLink).	26	2	12	2	16.2			0			12			2	Not Found	Not Found	Medium
High	AT2G18710.1	SECY homolog 1	20	7	12	7	59.5	83	122	150	2	4	6	2	4	6	High	High	High
High	AT2G43560.1	FKBP-like peptidyl-prolyl cis-trans isomerase family protein	21	5	12	5	23.5	40	101	76	2	5	5	2	4	4	High	High	High
High	AT3G47070.1	LOCATED IN: thylakoid, chloroplast thylakoid membrane, chloroplast, chloroplast envelope; EXPRESSED IN: 22 plant structures; EXPRESSED DURING: 13 growth stages; CONTAINS InterPro DOMAIN/s: Thylakoid soluble phosphoprotein TSP9 (InterPro:IPR021584); Has 37 Blast hits to 37 proteins in 10 species: Archae - 0; Bacteria - 0; Metazoa - 0; Fungi - 0; Plants - 37; Viruses - 0; Other Eukaryotes - 0 (sour…	34	4	12	4	10.5	137	230	259	3	4	5	2	3	4	High	High	High
High	AT4G19170.1	nine-cis-epoxycarotenoid dioxygenase 4	13	6	12	6	65.6	79	111	45	3	7	2	3	6	2	High	High	High
High	AT4G23400.1	plasma membrane intrinsic protein 1;5	20	4	12	3	30.6	148	165	138	4	4	4	3	3	4	High	High	High
High	AT4G21280.1	photosystem II subunit QA	33	6	12	5	23.8	132	199	108	3	5	4	3	4	4	High	High	High
High	AT3G55440.1	triosephosphate isomerase	42	9	11	9	27.2	35	148	124	1	7	3	1	7	3	High	High	High
High	AT5G01920.1	Protein kinase superfamily protein	22	8	11	8	54.9		199	191		5	6		5	6	Not Found	High	High
High	AT3G61440.1	cysteine synthase C1	14	5	11	5	39.9	20	94	64	3	4	4	3	3	4	High	High	High
High	AT4G25080.3	magnesium-protoporphyrin IX methyltransferase	26	8	11	8	33.8	75	209		3	8		3	8		High	High	Not Found
High	AT2G35490.1	Plastid-lipid associated protein PAP / fibrillin family protein	18	6	11	6	40.5	180	145	132	4	4	3	4	4	3	High	High	High
Medium	AT2G24420.1	DNA repair ATPase-related	9	2	11	2	50.3	0	0		10	1		1	1		High	High	Not Found
High	AT1G67280.1	Glyoxalase/Bleomycin resistance protein/Dioxygenase superfamily protein	22	7	11	7	39.1		221	131		6	5		6	5	Not Found	High	High
High	AT5G40650.1	succinate dehydrogenase 2-2	19	6	10	1	31.1	68	190	143	1	6	3	1	6	3	High	High	High
High	ATCG00750.1	ribosomal protein S11	30	4	10	4	15	65	85	90	3	4	3	2	3	3	High	High	High
High	AT5G39830.1	Trypsin family protein with PDZ domain	17	8	10	8	47.5	33	138	99	1	4	5	1	4	5	High	High	High
High	AT5G47110.1	Chlorophyll A-B binding family protein	15	6	10	5	28.6	108	135	106	2	3	5	2	3	5	High	High	High
High	AT1G02910.1	tetratricopeptide repeat (TPR)-containing protein	13	6	10	6	50.7	33	81	134	2	3	5	2	3	5	Medium	High	High
High	AT3G02880.1	Leucine-rich repeat protein kinase family protein	11	6	10	6	67.7	18	115	121	2	4	4	2	4	4	High	High	High
High	AT3G62030.2	rotamase CYP 4	13	4	10	4	34.3	119	105	86	3	4	3	3	4	3	High	High	High
High	AT4G05180.1	photosystem II subunit Q-2	29	5	9	4	24.6	130	104	90	4	3	2	4	3	2	High	High	High
High	AT3G26710.1	cofactor assembly of complex C	18	4	9	4	30.1	68	92	70	3	4	2	3	3	2	High	High	High
High	AT4G28220.1	NAD(P)H dehydrogenase B1	14	5	9	5	63.3	47	172	131	1	5	3	1	5	3	High	High	High
High	AT3G25520.1	ribosomal protein L5	20	5	9	5	34.3	115	129	116	2	4	3	2	4	3	High	High	High
High	AT5G03340.1	ATPase, AAA-type, CDC48 protein	9	6	9	6	89.9		217	169		5	4		5	4	Not Found	High	High
High	AT2G45470.1	FASCICLIN-like arabinogalactan protein 8	9	4	9	4	43	113	135	140	2	3	4	2	3	4	High	High	High
High	AT3G27380.1	succinate dehydrogenase 2-1	18	6	9	1	31.2	28	162	108	1	6	2	1	6	2	Medium	High	Not Found
High	AT1G04620.1	coenzyme F420 hydrogenase family / dehydrogenase, beta subunit family	13	4	9	4	51.6	68	132	70	2	5	2	2	4	2	High	High	High
High	AT3G22200.2	Pyridoxal phosphate (PLP)-dependent transferases superfamily protein	13	5	8	5	56.3	17	154	67	1	4	3	1	3	3	High	High	High
High	AT3G50790.1	esterase/lipase/thioesterase family protein	16	5	8	5	45.1	82	97	134	2	4	2	2	4	2	High	High	High
High	AT1G23310.1	glutamate:glyoxylate aminotransferase	16	5	8	5	53.3	53	177	90	1	5	2	1	5	2	High	High	High
High	AT3G51820.1	UbiA prenyltransferase family protein	12	3	8	3	41.9	64	154	61	3	3	2	3	3	2	High	High	High
High	AT1G24360.1	NAD(P)-binding Rossmann-fold superfamily protein	27	6	8	6	33.5		44	161		3	5		3	5	Not Found	High	High
High	AT5G52440.1	Bacterial sec-independent translocation protein mttA/Hcf106	13	3	8	3	28.2	94	131	128	2	3	3	2	3	3	High	High	High
High	AT2G20890.1	photosystem II reaction center PSB29 protein	10	3	8	3	33.8	82	106	74	2	3	3	2	3	3	High	High	High
High	AT5G38660.1	acclimation of photosynthesis to environment	23	4	8	4	31.4	122	158	165	2	3	3	2	3	3	High	High	High
High	AT4G37910.1	mitochondrial heat shock protein 70-1	9	5	8	2	73	43	110	90	1	5	2	1	5	2	Not Found	High	Not Found
High	ATCG00520.1	unfolded protein binding	14	3	8	3	21.4	96	119	107	2	3	3	2	3	3	High	High	High
High	AT1G06680.1	photosystem II subunit P-1	17	3	8	3	28.1	166	104	156	2	2	4	2	2	3	High	High	High
High	AT5G19760.1	Mitochondrial substrate carrier family protein	19	5	8	5	31.9	45	156	43	1	5	2	1	5	2	High	High	High
High	AT1G47420.1	succinate dehydrogenase 5	24	4	8	4	28.1	98	135	80	2	4	2	2	4	2	High	High	High
High	AT5G59680.1	Leucine-rich repeat protein kinase family protein	4	2	8	1	98.3		29	24		7	1		2	1	Not Found	High	Not Found
High	AT2G33800.1	Ribosomal protein S5 family protein	18	5	8	5	32.6	128	102	32	4	3	1	3	3	1	High	High	High
High	AT2G38550.1	Transmembrane proteins 14C	21	5	7	5	36.7		107	234		3	4		3	4	Not Found	High	High
High	AT3G26570.1	phosphate transporter 2;1	2	2	7	2	64.7	76	91	93	2	2	3	2	2	2	High	High	High
High	AT3G12345.1	unknown protein; LOCATED IN: chloroplast; Has 35333 Blast hits to 34131 proteins in 2444 species: Archae - 798; Bacteria - 22429; Metazoa - 974; Fungi - 991; Plants - 531; Viruses - 0; Other Eukaryotes - 9610 (source: NCBI BLink).	20	3	7	3	20.1	35	59	87	1	3	3	1	3	3	High	High	High
High	AT4G16155.1	dihydrolipoyl dehydrogenases	9	5	7	5	67	36	171		2	5		2	5		High	High	Not Found
High	AT2G46820.1	photosystem I P subunit	19	2	7	2	18.5	112	136	78	2	3	2	2	2	2	High	High	High
High	AT1G08480.1	unknown protein; FUNCTIONS IN: molecular_function unknown; INVOLVED IN: biological_process unknown; LOCATED IN: mitochondrion, plasma membrane, plastid, vacuole; EXPRESSED IN: 27 plant structures; EXPRESSED DURING: 15 growth stages; Has 39 Blast hits to 39 proteins in 13 species: Archae - 0; Bacteria - 0; Metazoa - 0; Fungi - 0; Plants - 39; Viruses - 0; Other Eukaryotes - 0 (source: NCBI BLink).	18	3	7	3	15.8	59	98	78	1	3	3	1	3	2	High	High	High
High	AT2G19860.1	hexokinase 2	9	4	7	1	54.5	41	110	83	1	3	3	1	3	3	Not Found	High	Not Found
High	AT5G05740.1	ethylene-dependent gravitropism-deficient and yellow-green-like 2	6	3	7	3	60	109	128	89	2	3	2	2	3	2	High	High	High
High	AT5G56030.2	heat shock protein 81-2	9	5	7	5	83.1	54	90	84	1	2	4	1	2	4	High	High	High
High	AT1G71810.1	Protein kinase superfamily protein	5	3	7	3	77.4	66	144	111	1	3	3	1	3	3	High	High	High
High	ATCG00470.1	ATP synthase epsilon chain	55	5	7	5	14.5	157	63		5	2		5	2		High	High	Not Found
High	AT1G79040.1	photosystem II subunit R	36	3	7	3	14.6	50	183	104	1	4	2	1	3	2	High	High	High
High	AT2G42740.1	ribosomal protein large subunit 16A	22	4	7	4	20.8	43	125	82	1	4	2	1	4	2	High	High	High
High	AT3G25770.1	allene oxide cyclase 2	28	5	7	4	27.6	37	132		1	6		1	5		High	High	Not Found
High	AT5G13120.1	cyclophilin 20-2	8	2	7	2	28.3	0	48	19	1	3	3	1	2	2	High	High	High
High	AT1G16720.1	high chlorophyll fluorescence phenotype 173	8	4	7	4	65.7	43	121	38	2	4	1	2	4	1	High	High	High
High	AT5G45390.1	CLP protease P4	12	3	6	3	31.5		172	117		3	3		2	2	Not Found	High	High
High	AT1G77590.1	long chain acyl-CoA synthetase 9	8	4	6	4	76.1	31	182	53	1	4	1	1	4	1	High	High	High
High	AT5G02160.1	unknown protein; FUNCTIONS IN: molecular_function unknown; INVOLVED IN: biological_process unknown; LOCATED IN: chloroplast thylakoid membrane; EXPRESSED IN: 23 plant structures; EXPRESSED DURING: 13 growth stages; Has 121 Blast hits to 121 proteins in 17 species: Archae - 0; Bacteria - 0; Metazoa - 0; Fungi - 0; Plants - 121; Viruses - 0; Other Eukaryotes - 0 (source: NCBI BLink).	11	2	6	2	13.4	64	31	54	2	2	2	2	2	2	High	Medium	High
High	AT4G01150.1	unknown protein; FUNCTIONS IN: molecular_function unknown; INVOLVED IN: biological_process unknown; LOCATED IN: thylakoid, chloroplast thylakoid membrane, chloroplast, plastoglobule, chloroplast envelope; EXPRESSED IN: 23 plant structures; EXPRESSED DURING: 14 growth stages; BEST Arabidopsis thaliana protein match is: unknown protein (TAIR:AT4G38100.1); Has 323 Blast hits to 323 proteins in 59 sp…	7	3	6	3	17.7	77	80	44	2	3	1	2	2	1	High	High	High
High	AT1G79440.1	aldehyde dehydrogenase 5F1	13	5	6	5	56.5		184	79		4	2		4	2	Not Found	High	High
High	AT5G57345.1	unknown protein; Has 30201 Blast hits to 17322 proteins in 780 species: Archae - 12; Bacteria - 1396; Metazoa - 17338; Fungi - 3422; Plants - 5037; Viruses - 0; Other Eukaryotes - 2996 (source: NCBI BLink).	14	3	6	3	20.2	35	71	44	1	3	2	1	3	2	High	High	High
High	AT2G04030.1	Chaperone protein htpG family protein	6	4	6	3	88.6		135	44		4	2		4	2	Not Found	High	High
High	AT3G52930.1	Aldolase superfamily protein	23	5	6	5	38.5		82	76		3	3		3	3	Not Found	High	High
High	ATCG00800.1	structural constituent of ribosome	21	4	6	4	25.2	51	89	77	1	3	2	1	3	2	High	High	High
High	ATCG00380.1	chloroplast ribosomal protein S4	16	3	6	3	23.2	84	107	66	2	2	2	2	2	2	High	High	High
High	ATCG00350.1	Photosystem I, PsaA/PsaB protein	3	3	6	3	83.2	0	54	57	1	3	2	1	3	2	Medium	High	High
High	AT1G50450.1	Saccharopine dehydrogenase	8	3	6	3	46.5	65	97	47	1	3	2	1	3	2	High	High	High
High	ATCG00710.1	photosystem II reaction center protein H	29	2	6	2	7.7	50	37	26	2	2	2	2	1	1	High	High	High
High	ATCG00650.1	ribosomal protein S18	19	2	6	2	12.1	57	58	59	2	2	2	2	2	2	High	High	High
High	AT5G03940.1	chloroplast signal recognition particle 54 kDa subunit	10	5	6	5	61.2		155			6			5		Not Found	High	Not Found
High	AT1G67700.2	unknown protein; FUNCTIONS IN: molecular_function unknown; INVOLVED IN: biological_process unknown; LOCATED IN: chloroplast, chloroplast envelope; EXPRESSED IN: 22 plant structures; EXPRESSED DURING: 13 growth stages; Has 49 Blast hits to 49 proteins in 20 species: Archae - 0; Bacteria - 0; Metazoa - 0; Fungi - 0; Plants - 44; Viruses - 0; Other Eukaryotes - 5 (source: NCBI BLink).	20	4	5	4	26.1		101	72		4	1		4	1	Not Found	High	High
High	AT4G04020.1	fibrillin	9	3	5	3	34.9	35	80	21	1	3	1	1	3	1	High	High	High
High	AT3G61870.1	unknown protein; FUNCTIONS IN: molecular_function unknown; INVOLVED IN: biological_process unknown; LOCATED IN: chloroplast, chloroplast inner membrane, chloroplast envelope; EXPRESSED IN: 23 plant structures; EXPRESSED DURING: 14 growth stages; Has 200 Blast hits to 200 proteins in 73 species: Archae - 0; Bacteria - 112; Metazoa - 0; Fungi - 0; Plants - 53; Viruses - 0; Other Eukaryotes - 35 (so…	15	2	5	2	29.6	97	156	75	1	3	1	1	2	1	High	High	High
High	ATCG00340.1	Photosystem I, PsaA/PsaB protein	5	3	5	3	82.4	15	46	67	1	2	2	1	2	2	High	High	High
High	AT4G14070.1	acyl-activating enzyme 15	7	5	5	5	81.4		92	96		3	2		3	2	Not Found	High	High
High	AT5G67500.2	voltage dependent anion channel 2	13	4	5	4	32.9		59	42		4	1		4	1	Not Found	High	High
High	AT5G19940.1	Plastid-lipid associated protein PAP / fibrillin family protein	17	3	5	3	26.5	55	137	78	1	3	1	1	3	1	High	High	High
High	AT5G57030.1	Lycopene beta/epsilon cyclase protein	6	3	5	3	58.5		75	102		2	3		2	3	Not Found	High	High
High	AT1G12840.1	vacuolar ATP synthase subunit C (VATC) / V-ATPase C subunit / vacuolar proton pump C subunit (DET3)	21	5	5	5	42.6		76	57		2	3		2	3	Not Found	High	High
High	AT1G49670.2	ARP protein (REF)	4	3	5	3	70.5		69	36		3	2		3	2	Not Found	High	High
High	AT3G44890.1	ribosomal protein L9	23	3	5	3	22.1		70	137		3	2		3	2	Not Found	High	High
High	AT5G61790.1	calnexin 1	6	2	5	2	60.4	71	109	94	1	2	2	1	2	2	High	High	High
High	AT1G24490.1	OxaA/YidC-like membrane insertion protein	5	3	5	3	55.2	51	53	58	1	1	3	1	1	3	High	High	High
High	AT2G40290.1	Eukaryotic translation initiation factor 2 subunit 1	15	3	5	3	38.7		38	79		3	2		3	2	Not Found	High	High
High	AT1G80030.1	Molecular chaperone Hsp40/DnaJ family protein	6	3	5	3	53.8		52	106		2	3		2	3	Not Found	High	High
High	AT3G11170.1	fatty acid desaturase 7	8	3	5	3	51.1		80	25		4	1		3	1	Not Found	High	High
High	AT3G61070.1	peroxin 11E	20	3	5	2	25.5	48	66	41	1	3	1	1	3	1	Not Found	High	Not Found
High	AT5G51010.1	Rubredoxin-like superfamily protein	19	4	5	4	17.2	48	49	14	1	2	2	1	2	2	High	High	High
High	ATCG00580.1	photosystem II reaction center protein E	23	2	5	2	9.4	104	104	52	2	2	1	2	2	1	High	High	High
High	AT5G05200.1	Protein kinase superfamily protein	6	3	5	3	60.3		88	78		2	3		2	3	Not Found	High	High
High	AT2G33150.1	peroxisomal 3-ketoacyl-CoA thiolase 3	13	4	5	4	48.5		59	42		3	2		3	2	Not Found	High	High
High	AT3G63490.1	Ribosomal protein L1p/L10e family	8	2	5	2	37.6	67	49	57	2	1	2	2	1	2	High	High	High
High	AT5G64280.1	dicarboxylate transporter 2.2	3	2	5	1	58.7	23	44	47	1	2	2	1	2	2	Not Found	High	High
High	AT3G11560.2	LETM1-like protein	7	5	5	4	97.7		44	32		3	2		3	2	Not Found	High	High
High	AT5G03880.1	Thioredoxin family protein	8	2	5	2	37	30	56	40	1	2	2	1	2	2	High	High	High
High	AT3G19820.1	cell elongation protein / DWARF1 / DIMINUTO (DIM)	6	3	5	3	65.4		55	84		2	3		2	3	Not Found	High	High
High	AT2G42220.1	Rhodanese/Cell cycle control phosphatase superfamily protein	12	3	5	3	25.5	37	78	16	1	3	1	1	3	1	High	High	High
High	AT2G21960.1	unknown protein; LOCATED IN: chloroplast; EXPRESSED IN: 22 plant structures; EXPRESSED DURING: 13 growth stages; BEST Arabidopsis thaliana protein match is: unknown protein (TAIR:AT1G56180.1); Has 224 Blast hits to 222 proteins in 59 species: Archae - 0; Bacteria - 65; Metazoa - 0; Fungi - 0; Plants - 134; Viruses - 0; Other Eukaryotes - 25 (source: NCBI BLink).	7	2	4	2	35.8	95	128	32	1	2	1	1	2	1	High	High	High
High	ATCG00770.1	ribosomal protein S8	30	3	4	3	15.5	30	80	28	1	2	1	1	2	1	High	High	High
High	AT1G74730.1	Protein of unknown function (DUF1118)	10	2	4	2	20.7	59	66	75	1	1	2	1	1	2	High	High	High
High	AT3G49720.1	unknown protein; FUNCTIONS IN: molecular_function unknown; INVOLVED IN: biological_process unknown; LOCATED IN: chloroplast thylakoid membrane, Golgi apparatus, plasma membrane, membrane; EXPRESSED IN: 25 plant structures; EXPRESSED DURING: 15 growth stages; BEST Arabidopsis thaliana protein match is: unknown protein (TAIR:AT5G65810.1); Has 64 Blast hits to 64 proteins in 11 species: Archae - 0; …	11	2	4	2	28.5	56	136	69	1	2	1	1	2	1	High	High	High
High	ATCG00160.1	ribosomal protein S2	14	3	4	3	26.9	89	85	43	1	1	2	1	1	2	High	High	High
High	AT5G58250.1	unknown protein; FUNCTIONS IN: molecular_function unknown; INVOLVED IN: biological_process unknown; LOCATED IN: thylakoid, chloroplast; EXPRESSED IN: 22 plant structures; EXPRESSED DURING: 14 growth stages; CONTAINS InterPro DOMAIN/s: Protein of unknown function DUF2488 (InterPro:IPR019616); Has 1807 Blast hits to 1807 proteins in 277 species: Archae - 0; Bacteria - 0; Metazoa - 736; Fungi - 347;…	13	3	4	3	24.1		72	51		3	1		3	1	Not Found	High	High
High	AT4G24750.1	Rhodanese/Cell cycle control phosphatase superfamily protein	18	3	4	3	32.1	17	85		1	3		1	3		High	High	Not Found
Low	AT3G22400.1	PLAT/LH2 domain-containing lipoxygenase family protein	2	2	4	1	101		0			4			2		Not Found	Medium	Not Found
High	AT3G25760.1	allene oxide cyclase 1	20	3	4	2	27.8	0	53		2	2		2	2		Medium	High	Not Found
High	AT3G58840.1	Tropomyosin-related	6	2	4	2	36.6	24	53	37	1	2	1	1	2	1	High	High	High
High	AT5G08680.1	ATP synthase alpha/beta family protein	4	2	4	1	59.8	44	42	51	1	2	1	1	2	1	Not Found	Medium	Not Found
High	AT5G37640.1	ubiquitin 9	12	2	4	2	36.2	33	36	40	1	1	2	1	1	2	High	High	High
High	AT3G17930.1	unknown protein; FUNCTIONS IN: molecular_function unknown; INVOLVED IN: biological_process unknown; LOCATED IN: chloroplast thylakoid membrane; EXPRESSED IN: 22 plant structures; EXPRESSED DURING: 13 growth stages; CONTAINS InterPro DOMAIN/s: Protein of unknown function DUF3007 (InterPro:IPR021562); Has 236 Blast hits to 236 proteins in 83 species: Archae - 0; Bacteria - 117; Metazoa - 0; Fungi -…	13	2	4	2	20.9	32	24		2	2		2	1		High	High	Not Found
High	AT2G39010.1	plasma membrane intrinsic protein 2E	15	3	4	3	31		49	101		1	3		1	3	Not Found	High	High
High	AT5G35970.1	P-loop containing nucleoside triphosphate hydrolases superfamily protein	3	3	4	3	105	61	45		2	2		2	2		High	High	Not Found
High	AT1G02560.1	nuclear encoded CLP protease 5	13	3	4	3	32.3	16	115	69	1	2	1	1	2	1	High	High	High
High	AT1G01820.1	peroxin 11c	9	2	4	1	25.9	48	54	41	1	2	1	1	2	1	Not Found	High	Not Found
High	AT2G30620.1	winged-helix DNA-binding transcription factor family protein	7	2	4	2	28.5	23	24	61	1	1	2	1	1	2	High	Medium	High
High	AT4G03520.1	Thioredoxin superfamily protein	24	3	4	3	20.3		161	101		3	1		3	1	Not Found	High	High
High	AT4G11960.1	PGR5-like B	9	2	4	2	34.9	40	40	101	1	1	2	1	1	2	Medium	High	High
High	AT4G26530.1	Aldolase superfamily protein	10	3	4	3	38.3		94	22		3	1		3	1	Not Found	High	High
High	AT1G32470.1	Single hybrid motif superfamily protein	8	2	3	2	17.9		112	56		2	1		2	1	Not Found	High	High
High	AT5G43940.2	GroES-like zinc-binding dehydrogenase family protein	5	2	3	2	42		39	20		2	1		2	1	Not Found	High	High
High	AT3G46970.1	alpha-glucan phosphorylase 2	4	3	3	3	95.1		134			3			3		Not Found	High	Not Found
Medium	AT4G23890.1	unknown protein; FUNCTIONS IN: molecular_function unknown; INVOLVED IN: biological_process unknown; LOCATED IN: chloroplast thylakoid membrane, chloroplast; EXPRESSED IN: 22 plant structures; EXPRESSED DURING: 13 growth stages; CONTAINS InterPro DOMAIN/s: Protein of unknown function DUF3252 (InterPro:IPR021659); Has 287 Blast hits to 287 proteins in 81 species: Archae - 0; Bacteria - 118; Metazoa…	16	3	3	3	27.7		25	0		2	1		2	1	Not Found	High	Medium
High	AT4G21105.1	cytochrome-c oxidases;electron carriers	25	2	3	2	7.7		38	26		1	2		1	2	Not Found	High	High
High	AT1G21500.1	unknown protein; Has 29 Blast hits to 29 proteins in 12 species: Archae - 0; Bacteria - 0; Metazoa - 0; Fungi - 2; Plants - 27; Viruses - 0; Other Eukaryotes - 0 (source: NCBI BLink).	21	2	3	2	13.3	89	76		2	1		2	1		High	High	Not Found
Medium	AT3G27925.1	DegP protease 1	5	2	3	2	46.6		16	0		2	1		2	1	Not Found	High	Medium
High	AT5G06220.2	LETM1-like protein	3	3	3	2	101.6		30	0		2	1		2	1	Not Found	High	Medium
High	AT1G54340.1	isocitrate dehydrogenase	5	2	3	2	47.2		57	27		2	1		2	1	Not Found	High	High
High	ATMG00070.1	NADH dehydrogenase subunit 9	11	2	3	2	22.7		78	33		2	1		2	1	Not Found	High	High
High	ATMG01360.1	cytochrome oxidase	3	2	3	2	58		25	29		2	1		2	1	Not Found	High	High
High	AT4G36530.2	alpha/beta-Hydrolases superfamily protein	5	2	3	2	41.9		17			3			2		Not Found	High	Not Found
High	AT1G66670.1	CLP protease proteolytic subunit 3	12	3	3	3	33.9		115			3			3		Not Found	High	Not Found
High	AT3G21400.1	unknown protein; FUNCTIONS IN: molecular_function unknown; INVOLVED IN: N-terminal protein myristoylation; EXPRESSED IN: 22 plant structures; EXPRESSED DURING: 13 growth stages; Has 29 Blast hits to 29 proteins in 12 species: Archae - 0; Bacteria - 0; Metazoa - 2; Fungi - 0; Plants - 27; Viruses - 0; Other Eukaryotes - 0 (source: NCBI BLink).	13	2	3	2	21.1		26	33		2	1		2	1	Not Found	High	High
High	AT4G20360.1	RAB GTPase homolog E1B	7	3	3	3	51.6		76	62		2	1		2	1	Not Found	High	High
High	AT5G53580.1	NAD(P)-linked oxidoreductase superfamily protein	7	2	3	2	40.6	37	36		1	2		1	2		High	High	Not Found
High	AT1G51110.1	Plastid-lipid associated protein PAP / fibrillin family protein	8	3	3	3	45.7		93			3			3		Not Found	High	Not Found
High	AT1G79920.1	Heat shock protein 70 (Hsp 70) family protein	3	2	3	2	91.6		62	72		1	2		1	2	Not Found	High	High
High	AT1G30120.1	pyruvate dehydrogenase E1 beta	4	2	3	2	44.2		61	44		2	1		2	1	Not Found	High	High
High	AT5G08740.1	NAD(P)H dehydrogenase C1	7	3	3	3	57		58	51		2	1		2	1	Not Found	High	High
High	AT5G42070.1	unknown protein; FUNCTIONS IN: molecular_function unknown; INVOLVED IN: biological_process unknown; LOCATED IN: chloroplast thylakoid membrane, chloroplast; EXPRESSED IN: 21 plant structures; EXPRESSED DURING: 13 growth stages; Has 30201 Blast hits to 17322 proteins in 780 species: Archae - 12; Bacteria - 1396; Metazoa - 17338; Fungi - 3422; Plants - 5037; Viruses - 0; Other Eukaryotes - 2996 (so…	19	2	3	2	17.7		21	58		1	2		1	2	Not Found	High	High
High	AT1G22700.1	Tetratricopeptide repeat (TPR)-like superfamily protein	8	2	3	2	33.6		50	29		2	1		2	1	Not Found	High	High
High	AT5G48300.1	ADP glucose pyrophosphorylase 1	4	2	3	2	56.6		104	35		2	1		2	1	Not Found	High	High
High	AT1G04430.1	S-adenosyl-L-methionine-dependent methyltransferases superfamily protein	5	3	3	3	70.5		35	72		1	2		1	2	Not Found	High	High
High	AT1G51805.1	Leucine-rich repeat protein kinase family protein	2	2	3	1	98	14	29	24	1	1	1	1	1	1	High	Not Found	Not Found
High	AT3G27110.1	Peptidase family M48 family protein	9	3	3	3	37.9			75			3			3	Not Found	Not Found	High
Medium	AT3G25920.1	ribosomal protein L15	9	2	2	2	29.7	24	26		1	1		1	1		High	Medium	Not Found
High	AT4G13200.1	unknown protein; FUNCTIONS IN: molecular_function unknown; INVOLVED IN: biological_process unknown; LOCATED IN: thylakoid, chloroplast thylakoid membrane, chloroplast, plastoglobule; EXPRESSED IN: 22 plant structures; EXPRESSED DURING: 13 growth stages; Has 97 Blast hits to 97 proteins in 46 species: Archae - 0; Bacteria - 65; Metazoa - 2; Fungi - 0; Plants - 28; Viruses - 0; Other Eukaryotes - 2…	13	2	2	2	20.4		73			2			2		Not Found	High	Not Found
Medium	AT2G40840.1	disproportionating enzyme 2	2	2	2	2	109.7			29			2			2	Not Found	Not Found	High
High	AT4G37200.1	Thioredoxin superfamily protein	8	2	2	2	28.7		42	19		1	1		1	1	Not Found	High	High
Medium	AT1G11870.2	Seryl-tRNA synthetase	3	2	2	2	57.3		0	28		1	1		1	1	Not Found	Medium	High
High	AT4G33350.1	Tic22-like family protein	9	2	2	2	30.1		48			2			2		Not Found	High	Not Found
High	AT1G14670.1	Endomembrane protein 70 protein family	4	2	2	2	68		55			2			2		Not Found	High	Not Found
High	AT1G26460.1	Tetratricopeptide repeat (TPR)-like superfamily protein	6	2	2	2	70.2		0	27		1	1		1	1	Not Found	Medium	High
High	AT3G56140.1	Protein of unknown function (DUF399 and DUF3411)	3	2	2	2	82.2		37	20		1	1		1	1	Not Found	High	Medium
High	AT4G36250.1	aldehyde dehydrogenase 3F1	4	2	2	2	53.6		0	53		1	1		1	1	Not Found	High	High
High	AT5G58140.2	phototropin 2	4	2	2	2	102.4		84			2			2		Not Found	High	Not Found
High	AT1G55670.1	photosystem I subunit G	12	2	2	2	17.1		37			2			2		Not Found	High	Not Found
High	AT4G35850.1	Pentatricopeptide repeat (PPR) superfamily protein	4	2	2	2	50.4		22	17		1	1		1	1	Not Found	High	High
High	AT5G16620.1	hydroxyproline-rich glycoprotein family protein	5	2	2	2	48.9		29	26		1	1		1	1	Not Found	High	High
Medium	AT5G43600.1	ureidoglycolate amidohydrolase	4	2	2	2	51.5		0			2			2		Not Found	High	Not Found
High	AT1G06820.1	carotenoid isomerase	4	2	2	2	65.4	53	0		1	1		1	1		High	High	Not Found
High	AT2G26340.1	unknown protein; FUNCTIONS IN: molecular_function unknown; INVOLVED IN: biological_process unknown; LOCATED IN: chloroplast thylakoid membrane, chloroplast thylakoid lumen, chloroplast; EXPRESSED IN: 22 plant structures; EXPRESSED DURING: 13 growth stages; Has 38 Blast hits to 38 proteins in 13 species: Archae - 0; Bacteria - 0; Metazoa - 0; Fungi - 0; Plants - 38; Viruses - 0; Other Eukaryotes -…	9	2	2	2	27.8		94			2			2		Not Found	High	Not Found
Medium	AT5G54280.2	myosin 2	2	2	2	2	138.5		0			2			2		Not Found	High	Not Found
High	AT2G05710.1	aconitase 3	2	2	2	2	108.1		33	29		1	1		1	1	Not Found	High	High
High	AT1G01090.1	pyruvate dehydrogenase E1 alpha	8	2	2	2	47.1		58	30		1	1		1	1	Not Found	High	High
High	AT5G05520.1	Outer membrane OMP85 family protein	4	2	2	2	58.5		48			2			2		Not Found	High	Not Found
High	AT1G74070.1	Cyclophilin-like peptidyl-prolyl cis-trans isomerase family protein	8	2	2	2	34.4		56			2			2		Not Found	High	Not Found
High	AT5G21930.1	P-type ATPase of Arabidopsis 2	3	2	2	2	94.2		74			2			2		Not Found	High	Not Found
High	AT1G68010.2	hydroxypyruvate reductase	5	2	2	2	42.3		21			2			2		Not Found	High	Not Found
High	AT5G10160.1	Thioesterase superfamily protein	8	2	2	2	24.1		40			2			2		Not Found	High	Not Found
High	AT1G48460.1	unknown protein; FUNCTIONS IN: molecular_function unknown; INVOLVED IN: biological_process unknown; LOCATED IN: chloroplast envelope; EXPRESSED IN: 21 plant structures; EXPRESSED DURING: 13 growth stages; BEST Arabidopsis thaliana protein match is: unknown protein (TAIR:AT5G63040.1); Has 60 Blast hits to 60 proteins in 14 species: Archae - 0; Bacteria - 0; Metazoa - 0; Fungi - 0; Plants - 60; Vir…	5	2	2	2	38		53			2			2		Not Found	High	Not Found
High	AT5G44650.1	Encodes a chloroplast protein that induces tolerance to multiple environmental stresses and reduces photooxidative damage.	13	2	2	2	31.8		72			2			2		Not Found	High	Not Found
High	AT5G38520.2	alpha/beta-Hydrolases superfamily protein	4	2	2	2	41		30			2			2		Not Found	High	Not Found
High	AT1G31800.1	cytochrome P450, family 97, subfamily A, polypeptide 3	4	2	2	2	66.8		42			2			2		Not Found	High	Not Found
High	AT1G60550.1	enoyl-CoA hydratase/isomerase D	6	2	2	2	37		51			2			2		Not Found	High	Not Found
