## Supplemental Table 2 for "The EGY1-SGR1 module controls chloroplast development and senescence by modulating photosynthetic functions"

### Sheet: Sheet1
Supplemental Table 2 - Primers used in this study.
SSLP markers for traditional mapping of egy1-5
Chromosome 1		Position (bp)	Forward	Reverse
UPSC_1-1565		1.565.038	GAATCATGAGCCGACCCTTA	GCAAACCTGCAAAACCCTTA
UPSC_1-8660		8.660.944	GCGGCACAACCTAAATGAAA	TGCATGCAATTATCACGTATG
T27K12		15.924.262	GGAGGCTATACGAATCTTGACA	GGACAACGTCTCAAACGGTT
nga 280		20.873.698	GGCTCCATAAAAAGTGCACC	CTGATCTCACGGACAATAGTGC
UPSC_1-29617		29.617.342	CCCGATAATCTTCCCCAACT	GATGGCCGACGAGTACAAAT
Chromosome 2		Position (bp)
nga1145		683.626	CCTTCACATCCAAAACCCAC	GCACATACCCACAACCAGAA
nga 1126		11.638.043	CGCTACGCTTTTCGGTAAAG	GCACAGTCCAAGTCACAACC
UPSC_2-18415		18.415.706	AATGGGACAAAATGGGTGAA	ATTCATTGCTGTTGCGGTTT
Chromosome 3		Position (bp)
nga162		4.608.277	CTCTGTCACTCTTTTCCTCTGG	CATGCAATTTGCATCTGAGG
UPSC_3-9633		9.633.656	TTCAGCAACCTTCGATAAATCA	CCATTGCCACCGTAGAAACT
CDC2BG		20.059.732	ATTGAACTGTGTTGGTTTCTGG	GGGAAAAACGAAGTGACGTG
nga112		23.168.372	CTCTCCACCTCCTCCAGTACC	TAATCACGTGTATGCAGCTGC
Chromosome 4		Position (bp)
UPSC_4-689		689.671	TTGTTTCCACCATCTCAATACTCT	GGCCGTTGTTCTCTTCGAGT
UPSC_4-2821		2.821.733	GAACTAATTTCTCGTAAAACAAACAA	AGCACATTGCTTGCATAAACT
UPSC_4-6222		6.222.296	CAGAACCAAGCTGCAATGAA	CCTTCGATGTCTTCGCTGAT
ciw7		11.524.350	AATTTGGAGATTAGCTGGAAT	CCATGTTGATGATAAGCACAA
UPSC_4-17322		17.322.225	TCCTAGATTCGTGGGGTTTG	CGCTTAAAGCTGCAAGAACC
Chromosome 5		Position (bp)
nga249		2.770.216	GGATCCCTAACTGTAAAATCCC	TACCGTCAATTTCATCGCC
UPSC_5-7134		7.134.242	AACGCCGGAGTTAGTCGAT	CGTATATGGATTGCGTGACAA
ATHS0262		9.792.509	TTGCTTTTTGGTTATATTCGGA	ATCATCTGCCCATGGTTTTT
5-109		10.906.114	ATCATGAAACGAAGGTCTA	TATTGAAAAGGGCCTAAA
MSAT5.12110		12.088.707	GATCTGATATACCTCGATTTTC	TTTAATAAGTCTTTTCTCTACGC
UPSC_5-17178		17.178.932	AAACTGGAGTGGGACAATCG	TGACGTCGACAAATCTGTAGTAA
UPSC_5-22317		22.317.142	GCATTGAAATAGTGTTTTTAACCAAA	TGTTGGTTGCCACCTTATCA
Genotyping primers
Mutation		Identifier code	Forward	Reverse	Comments
egy1-2		SALK_134931	TGCCGTTAACATTAGATTCCG	ACAGCAGCTCCATATCAGGTG	Used together with SALK Lba primer
egy1-5			GGACCAGAGAAAGTAGATCCTGCAG	AACATCTTCTTTCTTTCCTCTCAAGTTCCCACGA	dCAPS marker, BauI cuts 28 bp from the mutant						VAR2-2 for	GGTTTGGTTGCAAGTGGGA
sgr1-1		also known as nye1-1	TGTGTAGTTTGTCGGCGATTATGTTGG	TCGATTGGTTCTTCTTCTTGGA	dCAPS marker, KpnI cuts wildtype						VAR2-2 rev	GCGTTCTCCTTGGCTTTCTT
sgr1-3			GTTTCGATATTTCATCTTTTGCTAA	AGTTCCCATCTCCATGCACA	dCAPS marker, DdeI cuts wildtype
sgr1-4			TTGTTTGGACCGGCGATTTT	TGCGGACGAGTGTAGTTGTTG	CAPS marker, TaqI cuts wildtype
sgr2		Salk_003830	AAACCGGAGCATACGGATAAC	GCAACTGGTGAAAGCAAGAAC	Used together with SALK Lba primer
var2-1			GGTTTGGTTGCAAGTGGGA	GCGTTCTCCTTGGCTTTCTT
abi2-1		in Col-0	TGCAACGGTGAATCTAGGGT	CTTCTCTTGCCACGTGTCAC	CAPS marker, cut with NcoI				Gift from Julian Schroeder
aos		Thomas Jack T-DNA collection #1180	CATAACCGATTAGCGGAGGA	CGAACATGTAGAGCAGCAACTGATTATACA	Used together with TJRB T-DNA primer
coi1-16			GCTTGCTCAGCACAACACAT	GACGCATTCCCAAGTATGTAG	CAPS, cut with Hpy188III
eds1-2			AGATCAATGGCGTTTGAAGCTCTTA	ACCCCATCATGAGACCATTTCAATC	deletion mutant				Gift from Jane Parker
ein2-1			ctcggtctatgatttgccagagaa	CAGAGTCTTCCTTAAGACTACTAACTC	dCAPS, cut with XhoI
rcd1-4		GABI_229D11	AGGTGTGAAGATGGATTCGG	GGGGTTTTTGCTCCTGTTTC	Used together with Gabi Lba primer
sid2-1			CAACCACCTGGTGCACCAGC	AAGCAAAATGTTTGAGTCAGCA	CAPS marker, cut with MunI
Salk Lba		TGGTTCACGTAGTGGGCCATCG
TJRB		CGGGCCTAACTTTTGGTGTGATGATGCT
Gabi Lba		ATATTGACCATCATACTCATTGC
Cloning primers for genomic complementation of SGR1, primers include attB sites for Gateway cloning
		forward	GGGGACAAGTTTGTACAAAAAAGCAGGCTTCACGGAGATGAAGATGCCA
		reverse	GGGGACCACTTTGTACAAGAAAGCTGGTtacgctttgcaaaaccacca
qPCR primers
Gene		AGI code	Forward	Reverse	Amplification efficiency	Comment
DIN10		AT5G20250	GATTCTTCGTGCTCGACTCC	TTAGCAAGCTGACACCATCAC	1.984
JAO3		At3g55970	CGTTACCGTCAATTCATTCGT	CGCACTATCGAGGGGATTTA	1.854
KINBETA1		At5g21170	ACTTGAGGGGCGTTTCATTA	CCAGACGTGAAGAAAAATGGA	1.979
LHCB2.4		At3g27690	GCCATCCAACGATCTCCTC	TGGTCCGTACCAGATGCTC	1.884
VDEP		At1g08550	ATGCTTGGGATGGATATGGT	TCTGCCTATGCTTTTTGCTG	1.89
PP2AA3		At1g13320	GCGGTTGTGGAGAACATGATACG	GAACCAAACACAATTCGTTGCTG	1.854	Reference gene
TIP41		At4g34270	GTGAAAACTGTTGGAGAGAAGCAA	TCAACTGGATACCCTTTCGCA	1.867	Reference gene
YLS8		At5g08290	TTACTGTTTCGGTTGTTCTCCATTT	CACTGAATCATGTTCGAAGCAAGT	1.822	Reference gene
